# HLH-30/TFEB rewires the chaperone network to promote proteostasis under conditions of Coenzyme A and Iron-Sulfur Cluster Deficiency

**DOI:** 10.1101/2024.06.05.597553

**Authors:** Rewayd Shalash, Mor Levi-Ferber, Henrik von Chrzanowski, Mohammad Khaled Atrash, Yaron Shav-Tal, Sivan Henis-Korenblit

**Affiliations:** The Mina & Everard Goodman Faculty of Life Sciences, Bar-Ilan University, Ramat-Gan 52900, Israel; The Mina and Everard Goodman Faculty of Life Sciences and Institute of Nanotechnology and Advanced Materials (BINA), Bar-Ilan University, Ramat-Gan 52900, Israel

**Keywords:** Proteostasis, protein quality control, Coenzyme A, pantothenate kinase, Iron-Sulfur clusters, TFEB, HLH-30, chaperones, *C*. *elegans*

## Abstract

The maintenance of a properly folded proteome is critical for cellular function and organismal health, and its age-dependent collapse is associated with a wide range of diseases. Here, we find that despite the central role of Coenzyme A as a molecular cofactor in hundreds of cellular reactions, limiting Coenzyme A levels in *C. elegans* and in human cells, by inhibiting the conserved pantothenate kinase, promotes proteostasis. Impairment of the cytosolic iron-sulfur clusters formation pathway, which depends on Coenzyme A, similarly promotes proteostasis and acts in the same pathway. Proteostasis improvement by Coenzyme A/iron-sulfur cluster deficiencies are dependent on the conserved HLH-30/TFEB transcription factor. Strikingly, under these conditions, HLH-30 promotes proteostasis by potentiating the expression of select chaperone genes providing a chaperone-mediated proteostasis shield, rather than by its established role as an autophagy and lysosome biogenesis promoting factor. This reflects the versatile nature of this conserved transcription factor, that can transcriptionally activate a wide range of protein quality control mechanisms, including chaperones and stress response genes alongside autophagy and lysosome biogenesis genes. These results highlight TFEB as a key proteostasis-promoting transcription factor and underscore it and its upstream regulators as potential therapeutic targets in proteostasis-related diseases.
