## Supplementary material for "HLH-30/TFEB rewires the chaperone network to promote proteostasis under conditions of Coenzyme A and Iron-Sulfur Cluster Deficiency": Tasble S1

### Sheet: w.t VS pnk-1(tm8231) N=1-3
N=1
w.t VS pnk-1(tm8231)
Case Processing Summary
Genotype	Total N	N of Events	Censored
			N	Percent
w.t	117	98	19	0.162393
pnk-1(tm8231)	125	108	17	0.136
Overall	242	206	36	0.14876
Means and Medians for Survival Time
Genotype	Meana				Median
	Estimate	Std. Error	95% Confidence Interval		Estimate	Std. Error	95% Confidence Interval
			Lower Bound	Upper Bound			Lower Bound	Upper Bound
w.t	14.7022	0.449782	13.8207	15.5838	15	0.510894	13.9986	16.0014
pnk-1(tm8231)	14.9947	0.363432	14.2824	15.707	15	0.680191	13.6668	16.3332
Overall	14.8446	0.288348	14.2794	15.4097	15	0.414516	14.1875	15.8125
Percentiles
Genotype	25.0%		50.0%		75.0%
	Estimate	Std. Error	Estimate	Std. Error	Estimate	Std. Error
w.t	17	0.558752	15	0.510894	13	0.727827
pnk-1(tm8231)	17	0.26852	15	0.680191	13	0.506974
Overall	17	0.223794	15	0.414516	13	0.421907
Overall Comparisons
	Chi-Square	df	Sig.
Log Rank (Mantel-Cox)	0.00496622	1	0.943818
Breslow (Generalized Wilcoxon)	0.0390844	1	0.843281
N=2
w.t VS pnk-1(tm8231)
Case Processing Summary
Genotype	Total N	N of Events	Censored
			N	Percent
w.t	90	86	4	0.0444444
pnk-1(tm8231)	101	98	3	0.029703
Overall	191	184	7	0.0366492
Means and Medians for Survival Time
Genotype	Meana				Median
	Estimate	Std. Error	95% Confidence Interval		Estimate	Std. Error	95% Confidence Interval
			Lower Bound	Upper Bound			Lower Bound	Upper Bound
w.t	16.5653	0.528375	15.5297	17.6009	17	1.00762	15.0251	18.9749
pnk-1(tm8231)	16.3927	0.457942	15.4951	17.2902	17	0.83833	15.3569	18.6431
Overall	16.4715	0.346307	15.7927	17.1502	17	0.71666	15.5953	18.4047
Percentiles
Genotype	25.0%		50.0%		75.0%
	Estimate	Std. Error	Estimate	Std. Error	Estimate	Std. Error
w.t	21	0.329463	17	1.00762	13	0.56031
pnk-1(tm8231)	21	0.445979	17	0.83833	13	0.553822
Overall	21	0.307569	17	0.71666	13	0.394068
Overall Comparisons
	Chi-Square	df	Sig.
Log Rank (Mantel-Cox)	0.356488	1	0.550463
Breslow (Generalized Wilcoxon)	0.0625499	1	0.80251
N=3
w.t VS pnk-1(tm8231)
Case Processing Summary
Genotype	Total N	N of Events	Censored
			N	Percent
w.t	126	98	28	0.222
pnk-1(tm8231)	126	115	11	0.087
Overall	252	213	39	0.155
Means and Medians for Survival Time
Genotype	Meana				Median
	Estimate	Std. Error	95% Confidence Interval		Estimate	Std. Error	95% Confidence Interval
			Lower Bound	Upper Bound			Lower Bound	Upper Bound
w.t	16.7733	0.414071	15.9618	17.5849	17	0.534568	15.9522	18.0478
pnk-1(tm8231)	15.8	0.424138	14.9687	16.6313	15	0.610909	13.8026	16.1974
Overall	16.2505	0.298931	15.6646	16.8364	17	0.397746	16.2204	17.7796
Percentiles
Genotype	25.0%		50.0%		75.0%
	Estimate	Std. Error	Estimate	Std. Error	Estimate	Std. Error
w.t	19	0.559664	17	0.534568	13	0.612454
pnk-1(tm8231)	19	0.612789	15	0.610909	11	0.607602
Overall	19	0.445614	17	0.397746	13	0.534212
Overall Comparisons
	Chi-Square	df	Sig.
Log Rank (Mantel-Cox)	1.319	1	0.251
Breslow (Generalized Wilcoxon)	2.866	1	0.09

### Sheet: w.t VS ire-1(ok799) N=1
N=1
w.t VS ire-1(ok799)
Case Processing Summary
Genotype	Total N	N of Events	Censored
			N	Percent
ire-1(ok799) -ciao-2b RNAi	150	105	45	0.3
ire-1(ok799)-Ctrl RNAi	150	114	36	0.24
ire-1(ok799)-nfs-1 RNAi	150	95	55	0.366667
ire-1(ok799) pnk-1 RNAi	150	112	38	0.253333
w.t-ciao-2b RNAi	150	94	56	0.373333
w.t-Ctrl RNAi	118	82	36	0.305085
w.t-nfs-1 RNAi	150	108	42	0.28
w.t-pnk-1 RNAi	150	120	30	0.2
Overall	1168	830	338	0.289384
Means and Medians for Survival Time
Genotype	Meana				Median					Percentiles
	Estimate	Std. Error	95% Confidence Interval		Estimate	Std. Error	95% Confidence Interval			Genotype	25.0%		50.0%		75.0%
			Lower Bound	Upper Bound			Lower Bound	Upper Bound			Estimate	Std. Error	Estimate	Std. Error	Estimate	Std. Error
ire-1(ok799) -ciao-2b RNAi	10.4717	0.298795	9.88609	11.0574	10	0.235505	9.53841	10.4616		ire-1(ok799) -ciao-2b RNAi	12	0.350359	10	0.235505	9	0.24718
ire-1(ok799)-Ctrl RNAi	8.93973	0.292747	8.36595	9.51351	9	0.347455	8.31899	9.68101		ire-1(ok799)-Ctrl RNAi	11	0.260599	9	0.347455	6	0.546352
ire-1(ok799)-nfs-1 RNAi	9.79484	0.337323	9.13369	10.456	9	0.339806	8.33398	9.66602		ire-1(ok799)-nfs-1 RNAi	11	0.50259	9	0.339806	8	0.251523
ire-1(ok799) pnk-1 RNAi	9.70771	0.239006	9.23926	10.1762	10	0.20403	9.6001	10.3999		ire-1(ok799) pnk-1 RNAi	11	0.184744	10	0.20403	8	0.235937
w.t-ciao-2b RNAi	17.1416	0.476557	16.2076	18.0757	18	1.00576	16.0287	19.9713		w.t-ciao-2b RNAi	22	0.342084	18	1.00576	12	0.888033
w.t-Ctrl RNAi	17.6777	0.448107	16.7994	18.556	18	0.332295	17.3487	18.6513		w.t-Ctrl RNAi	21	0.360178	18	0.332295	14	1.22178
w.t-nfs-1 RNAi	16.9952	0.418987	16.174	17.8164	18	0.378682	17.2578	18.7422		w.t-nfs-1 RNAi	21	0.499787	18	0.378682	12	0.776883
w.t-pnk-1 RNAi	16.1052	0.408251	15.3051	16.9054	17	0.587442	15.8486	18.1514		w.t-pnk-1 RNAi	20	0.652806	17	0.587442	11	0.730091
Overall	13.3916	0.180623	13.0376	13.7456	12	0.207653	11.593	12.407		Overall	18	0.346074	12	0.207653	9	0.131665
Pairwise Comparisons
Genotype		ire-1(ok799) -ciao-2b RNAi		ire-1(ok799)-Ctrl RNAi		ire-1(ok799)-nfs-1 RNAi		ire-1(ok799) pnk-1 RNAi		w.t-ciao-2b RNAi		w.t-Ctrl RNAi		w.t-nfs-1 RNAi		w.t-pnk-1 RNAi
		Chi-Square	Sig.	Chi-Square	Sig.	Chi-Square	Sig.	Chi-Square	Sig.	Chi-Square	Sig.	Chi-Square	Sig.	Chi-Square	Sig.	Chi-Square	Sig.
Log Rank (Mantel-Cox)	ire-1(ok799) -ciao-2b RNAi			10.3849	0.0012705	1.86242	0.172345	3.47532	0.0622909	106.534	5.63235e-25	117.685	2.03186e-27	114.525	1.00005e-26	94.3621	2.62778e-22
	ire-1(ok799)-Ctrl RNAi	10.3849	0.0012705			3.53624	0.0600415	2.41434	0.120229	144.271	3.10013e-33	150.113	1.63756e-34	155.418	1.13483e-35	135.308	2.82681e-31
	ire-1(ok799)-nfs-1 RNAi	1.86242	0.172345	3.53624	0.0600415			0.207966	0.648366	112.726	2.47788e-26	121.126	3.58632e-28	118.281	1.50513e-27	101.742	6.32432e-24
	ire-1(ok799) pnk-1 RNAi	3.47532	0.0622909	2.41434	0.120229	0.207966	0.648366			136.829	1.31436e-31	150.192	1.57363e-34	152.695	4.46697e-35	129.43	5.46137e-30
	w.t-ciao-2b RNAi	106.534	5.63235e-25	144.271	3.10013e-33	112.726	2.47788e-26	136.829	1.31436e-31			0.0398121	0.841848	1.50405	0.220049	9.58095	0.00196607
	w.t-Ctrl RNAi	117.685	2.03186e-27	150.113	1.63756e-34	121.126	3.58632e-28	150.192	1.57363e-34	0.0398121	0.841848			1.07244	0.300394	8.71551	0.00315514
	w.t-nfs-1 RNAi	114.525	1.00005e-26	155.418	1.13483e-35	118.281	1.50513e-27	152.695	4.46697e-35	1.50405	0.220049	1.07244	0.300394			4.27919	0.0385818
	w.t-pnk-1 RNAi	94.3621	2.62778e-22	135.308	2.82681e-31	101.742	6.32432e-24	129.43	5.46137e-30	9.58095	0.00196607	8.71551	0.00315514	4.27919	0.0385818
Breslow (Generalized Wilcoxon)	ire-1(ok799) -ciao-2b RNAi			17.8846	2.34717e-05	4.40245	0.0358872	2.04844	0.152363	92.7738	5.86262e-22	107.279	3.86734e-25	105.988	7.41747e-25	88.2821	5.67554e-21
	ire-1(ok799)-Ctrl RNAi	17.8846	2.34717e-05			4.58971	0.0321645	8.14226	0.00432453	119.887	6.69561e-28	122.613	1.69446e-28	130.742	2.82011e-30	120.309	5.41247e-28
	ire-1(ok799)-nfs-1 RNAi	4.40245	0.0358872	4.58971	0.0321645			0.503125	0.47813	99.3072	2.16222e-23	107.423	3.59676e-25	109.314	1.38516e-25	96.7979	7.67789e-23
	ire-1(ok799) pnk-1 RNAi	2.04844	0.152363	8.14226	0.00432453	0.503125	0.47813			113.175	1.97504e-26	126.253	2.7065e-29	130.038	4.01956e-30	111.561	4.45859e-26
	w.t-ciao-2b RNAi	92.7738	5.86262e-22	119.887	6.69561e-28	99.3072	2.16222e-23	113.175	1.97504e-26			0.348245	0.555108	0.191998	0.661259	3.87015	0.0491521
	w.t-Ctrl RNAi	107.279	3.86734e-25	122.613	1.69446e-28	107.423	3.59676e-25	126.253	2.7065e-29	0.348245	0.555108			1.18986	0.275358	7.5112	0.00613165
	w.t-nfs-1 RNAi	105.988	7.41747e-25	130.742	2.82011e-30	109.314	1.38516e-25	130.038	4.01956e-30	0.191998	0.661259	1.18986	0.275358			2.95263	0.0857379
	w.t-pnk-1 RNAi	88.2821	5.67554e-21	120.309	5.41247e-28	96.7979	7.67789e-23	111.561	4.45859e-26	3.87015	0.0491521	7.5112	0.00613165	2.95263	0.0857379

### Sheet: w.t VS ire-1(ok799) N=2
N=2
w.t VS ire-1(ok799)
Case Processing Summary
Genotype	Total N	N of Events	Censored
			N	Percent
ire-1(ok799) -ciao-2b RNAi	125	96	29	0.232
ire-1(ok799)-Ctrl RNAi	125	112	13	0.104
ire-1(ok799)-nfs-1 RNAi	125	95	30	0.24
ire-1(ok799) pnk-1 RNAi	125	90	35	0.28
w.t-ciao-2b RNAi	126	94	32	0.253968
w.t-Ctrl RNAi	125	90	35	0.28
w.t-nfs-1 RNAi	126	83	43	0.34127
w.t-pnk-1 RNAi	127	88	39	0.307087
Overall	1004	748	256	0.25498
Means and Medians for Survival Time
Genotype	Meana				Median					Percentiles
	Estimate	Std. Error	95% Confidence Interval		Estimate	Std. Error	95% Confidence Interval			Genotype	25.0%		50.0%		75.0%
			Lower Bound	Upper Bound			Lower Bound	Upper Bound			Estimate	Std. Error	Estimate	Std. Error	Estimate	Std. Error
ire-1(ok799) -ciao-2b RNAi	12.6685	0.375492	11.9325	13.4044	13	0.966593	11.1055	14.8945		ire-1(ok799) -ciao-2b RNAi	15	0.347414	13	0.966593	9	0.376033
ire-1(ok799)-Ctrl RNAi	10.8314	0.292312	10.2584	11.4043	10	0.226346	9.55636	10.4436		ire-1(ok799)-Ctrl RNAi	13	0.300003	10	0.226346	9	0.328098
ire-1(ok799)-nfs-1 RNAi	11.7825	0.348134	11.1001	12.4648	11	0.329812	10.3536	11.6464		ire-1(ok799)-nfs-1 RNAi	14	0.577633	11	0.329812	9	0.291719
ire-1(ok799) pnk-1 RNAi	11.4852	0.359483	10.7806	12.1898	11	0.349359	10.3153	11.6847		ire-1(ok799) pnk-1 RNAi	13	0.639441	11	0.349359	9	0.299885
w.t-ciao-2b RNAi	17.2621	0.427911	16.4234	18.1008	18	0.563163	16.8962	19.1038		w.t-ciao-2b RNAi	21	0.472298	18	0.563163	13	0.795015
w.t-Ctrl RNAi	18.3532	0.411979	17.5458	19.1607	19	0.461834	18.0948	19.9052		w.t-Ctrl RNAi	21	0.390341	19	0.461834	16	0.918824
w.t-nfs-1 RNAi	18.4149	0.396851	17.6371	19.1927	19	0.538509	17.9445	20.0555		w.t-nfs-1 RNAi	21	0.202428	19	0.538509	16	0.722813
w.t-pnk-1 RNAi	17.7339	0.416625	16.9174	18.5505	18	0.704128	16.6199	19.3801		w.t-pnk-1 RNAi	21	0.325883	18	0.704128	15	0.975385
Overall	14.8434	0.174928	14.5005	15.1863	15	0.275098	14.4608	15.5392		Overall	19	0.281945	15	0.275098	10	0.2199
Pairwise Comparisons
Genotype		ire-1(ok799) -ciao-2b RNAi		ire-1(ok799)-Ctrl RNAi		ire-1(ok799)-nfs-1 RNAi		ire-1(ok799) pnk-1 RNAi		w.t-ciao-2b RNAi		w.t-Ctrl RNAi		w.t-nfs-1 RNAi		w.t-pnk-1 RNAi
		Chi-Square	Sig.	Chi-Square	Sig.	Chi-Square	Sig.	Chi-Square	Sig.	Chi-Square	Sig.	Chi-Square	Sig.	Chi-Square	Sig.	Chi-Square	Sig.
Log Rank (Mantel-Cox)	ire-1(ok799) -ciao-2b RNAi			15.1765	9.79134e-05	2.27692	0.131312	3.46757	0.0625833	62.0443	3.35816e-15	93.4602	4.1445e-22	90.5746	1.78131e-21	74.1192	7.35406e-18
	ire-1(ok799)-Ctrl RNAi	15.1765	9.79134e-05			4.93752	0.0262797	2.59642	0.107105	113.245	1.90717e-26	146.755	8.87721e-34	141.753	1.10128e-32	126.167	2.8262e-29
	ire-1(ok799)-nfs-1 RNAi	2.27692	0.131312	4.93752	0.0262797			0.295022	0.58702	79.6978	4.36292e-19	109.693	1.14394e-25	108.054	2.61555e-25	91.4659	1.13529e-21
	ire-1(ok799) pnk-1 RNAi	3.46757	0.0625833	2.59642	0.107105	0.295022	0.58702			82.9977	8.2147e-20	111.855	3.84455e-26	109.567	1.21923e-25	93.6367	3.79099e-22
	w.t-ciao-2b RNAi	62.0443	3.35816e-15	113.245	1.90717e-26	79.6978	4.36292e-19	82.9977	8.2147e-20			2.61873	0.105609	2.00841	0.156429	0.25722	0.612037
	w.t-Ctrl RNAi	93.4602	4.1445e-22	146.755	8.87721e-34	109.693	1.14394e-25	111.855	3.84455e-26	2.61873	0.105609			0.0441374	0.833598	1.26769	0.260201
	w.t-nfs-1 RNAi	90.5746	1.78131e-21	141.753	1.10128e-32	108.054	2.61555e-25	109.567	1.21923e-25	2.00841	0.156429	0.0441374	0.833598			0.867593	0.351623
	w.t-pnk-1 RNAi	74.1192	7.35406e-18	126.167	2.8262e-29	91.4659	1.13529e-21	93.6367	3.79099e-22	0.25722	0.612037	1.26769	0.260201	0.867593	0.351623
Breslow (Generalized Wilcoxon)	ire-1(ok799) -ciao-2b RNAi			12.2204	0.000472687	2.07635	0.149598	3.96207	0.0465366	48.8515	2.76098e-12	77.0724	1.64801e-18	76.0437	2.77459e-18	60.8083	6.29114e-15
	ire-1(ok799)-Ctrl RNAi	12.2204	0.000472687			4.78073	0.0287799	1.57098	0.210065	98.4196	3.38491e-23	124.05	8.21273e-29	122.232	2.05331e-28	108.32	2.28667e-25
	ire-1(ok799)-nfs-1 RNAi	2.07635	0.149598	4.78073	0.0287799			0.733577	0.391726	70.6763	4.20915e-17	95.1416	1.7724e-22	97.0088	6.90197e-23	81.6349	1.63694e-19
	ire-1(ok799) pnk-1 RNAi	3.96207	0.0465366	1.57098	0.210065	0.733577	0.391726			76.9572	1.74703e-18	99.4617	1.99999e-23	100.536	1.16289e-23	86.0018	1.7977e-20
	w.t-ciao-2b RNAi	48.8515	2.76098e-12	98.4196	3.38491e-23	70.6763	4.20915e-17	76.9572	1.74703e-18			3.48333	0.0619897	3.44962	0.0632661	0.559764	0.454355
	w.t-Ctrl RNAi	77.0724	1.64801e-18	124.05	8.21273e-29	95.1416	1.7724e-22	99.4617	1.99999e-23	3.48333	0.0619897			0.00112281	0.973269	1.36996	0.241819
	w.t-nfs-1 RNAi	76.0437	2.77459e-18	122.232	2.05331e-28	97.0088	6.90197e-23	100.536	1.16289e-23	3.44962	0.0632661	0.00112281	0.973269			1.3074	0.252867
	w.t-pnk-1 RNAi	60.8083	6.29114e-15	108.32	2.28667e-25	81.6349	1.63694e-19	86.0018	1.7977e-20	0.559764	0.454355	1.36996	0.241819	1.3074	0.252867

### Sheet: w.t VS ire-1(ok799) N=3
N=3
w.t VS ire-1(ok799)
Case Processing Summary
Genotype	Total N	N of Events	Censored
			N	Percent
ire-1(ok799) -ciao-2b RNAi	92	92	0	0
ire-1(ok799)-Ctrl RNAi	96	96	0	0
ire-1(ok799)-nfs-1 RNAi	94	94	0	0
ire-1(ok799) pnk-1 RNAi	95	95	0	0
w.t-ciao-2b RNAi	125	105	20	0.16
w.t-Ctrl RNAi	124	93	31	0.25
w.t-nfs-1 RNAi	125	75	50	0.4
w.t-pnk-1 RNAi	127	73	54	0.425197
Overall	878	723	155	0.176538
Means and Medians for Survival Time
Genotype	Meana				Median					Percentiles
	Estimate	Std. Error	95% Confidence Interval		Estimate	Std. Error	95% Confidence Interval			Genotype	25.0%		50.0%		75.0%
			Lower Bound	Upper Bound			Lower Bound	Upper Bound			Estimate	Std. Error	Estimate	Std. Error	Estimate	Std. Error
ire-1(ok799) -ciao-2b RNAi	9.81522	0.361134	9.10739	10.523	10	0.445823	9.12619	10.8738		ire-1(ok799) -ciao-2b RNAi	12	0.681891	10	0.445823	7	0.46457
ire-1(ok799)-Ctrl RNAi	8.65625	0.32875	8.0119	9.3006	9	0.745632	7.53856	10.4614		ire-1(ok799)-Ctrl RNAi	11	0.34601	9	0.745632	6	0.279024
ire-1(ok799)-nfs-1 RNAi	9.60638	0.325538	8.96833	10.2444	9	0.334323	8.34473	9.65527		ire-1(ok799)-nfs-1 RNAi	12	0.533099	9	0.334323	7	0.56568
ire-1(ok799) pnk-1 RNAi	9.46316	0.322994	8.83009	10.0962	9	0.37469	8.26561	9.73439		ire-1(ok799) pnk-1 RNAi	11	0.439486	9	0.37469	7	0.459704
w.t-ciao-2b RNAi	18.0777	0.363905	17.3645	18.791	18	0.338014	17.3375	18.6625		w.t-ciao-2b RNAi	21	0.582044	18	0.338014	15	0.63935
w.t-Ctrl RNAi	17.6123	0.460756	16.7092	18.5154	18	0.69505	16.6377	19.3623		w.t-Ctrl RNAi	21	0.480983	18	0.69505	14	1.05687
w.t-nfs-1 RNAi	18.3083	0.561659	17.2074	19.4091	18	1.23083	15.5876	20.4124		w.t-nfs-1 RNAi	23	0.453111	18	1.23083	14	0.679728
w.t-pnk-1 RNAi	18.0101	0.507532	17.0153	19.0049	18	0.998923	16.0421	19.9579		w.t-pnk-1 RNAi	22	0.866016	18	0.998923	14	0.629701
Overall	13.7563	0.208018	13.3486	14.164	13	0.297421	12.4171	13.5829		Overall	18	0.387056	13	0.297421	9	0.231886
Pairwise Comparisons
Genotype		ire-1(ok799) -ciao-2b RNAi		ire-1(ok799)-Ctrl RNAi		ire-1(ok799)-nfs-1 RNAi		ire-1(ok799) pnk-1 RNAi		w.t-ciao-2b RNAi		w.t-Ctrl RNAi		w.t-nfs-1 RNAi		w.t-pnk-1 RNAi
		Chi-Square	Sig.	Chi-Square	Sig.	Chi-Square	Sig.	Chi-Square	Sig.	Chi-Square	Sig.	Chi-Square	Sig.	Chi-Square	Sig.	Chi-Square	Sig.
Log Rank (Mantel-Cox)	ire-1(ok799) -ciao-2b RNAi			5.6646	0.0173107	0.491308	0.483344	0.755071	0.384876	163.657	1.79736e-37	128.837	7.36094e-30	112.593	2.64897e-26	130.18	3.74289e-30
	ire-1(ok799)-Ctrl RNAi	5.6646	0.0173107			2.97058	0.0847915	1.81155	0.178322	206.221	9.17089e-47	165.156	8.45671e-38	144.963	2.18854e-33	169.261	1.07319e-38
	ire-1(ok799)-nfs-1 RNAi	0.491308	0.483344	2.97058	0.0847915			0.0688032	0.793087	178.667	9.473e-41	141.722	1.11837e-32	123.196	1.26323e-28	142.953	6.01749e-33
	ire-1(ok799) pnk-1 RNAi	0.755071	0.384876	1.81155	0.178322	0.0688032	0.793087			176.999	2.19079e-40	143.502	4.56609e-33	125.044	4.97835e-29	145.016	2.13094e-33
	w.t-ciao-2b RNAi	163.657	1.79736e-37	206.221	9.17089e-47	178.667	9.473e-41	176.999	2.19079e-40			0.000557228	0.981167	1.81336	0.178105	0.406417	0.523794
	w.t-Ctrl RNAi	128.837	7.36094e-30	165.156	8.45671e-38	141.722	1.11837e-32	143.502	4.56609e-33	0.000557228	0.981167			1.33167	0.248509	0.39854	0.527844
	w.t-nfs-1 RNAi	112.593	2.64897e-26	144.963	2.18854e-33	123.196	1.26323e-28	125.044	4.97835e-29	1.81336	0.178105	1.33167	0.248509			0.0851878	0.770386
	w.t-pnk-1 RNAi	130.18	3.74289e-30	169.261	1.07319e-38	142.953	6.01749e-33	145.016	2.13094e-33	0.406417	0.523794	0.39854	0.527844	0.0851878	0.770386
Breslow (Generalized Wilcoxon)	ire-1(ok799) -ciao-2b RNAi			4.73463	0.0295613	0.114139	0.73548	0.406895	0.52355	149.122	2.69719e-34	114.693	9.18697e-27	96.8342	7.53828e-23	116.023	4.69896e-27
	ire-1(ok799)-Ctrl RNAi	4.73463	0.0295613			3.35644	0.0669428	2.55408	0.11001	178.01	1.3182e-40	143.849	3.83353e-33	120.111	5.98243e-28	144.817	2.35509e-33
	ire-1(ok799)-nfs-1 RNAi	0.114139	0.73548	3.35644	0.0669428			0.0969121	0.755567	159.701	1.3151e-36	125.354	4.25773e-29	104.9	1.28433e-24	125.574	3.812e-29
	ire-1(ok799) pnk-1 RNAi	0.406895	0.52355	2.55408	0.11001	0.0969121	0.755567			162.135	3.86563e-37	129.402	5.53803e-30	106.692	5.19957e-25	129.625	4.9498e-30
	w.t-ciao-2b RNAi	149.122	2.69719e-34	178.01	1.3182e-40	159.701	1.3151e-36	162.135	3.86563e-37			0.641123	0.423305	0.176255	0.674611	0.195695	0.658219
	w.t-Ctrl RNAi	114.693	9.18697e-27	143.849	3.83353e-33	125.354	4.25773e-29	129.402	5.53803e-30	0.641123	0.423305			1.09058	0.296342	0.228745	0.632456
	w.t-nfs-1 RNAi	96.8342	7.53828e-23	120.111	5.98243e-28	104.9	1.28433e-24	106.692	5.19957e-25	0.176255	0.674611	1.09058	0.296342			0.149625	0.698894
	w.t-pnk-1 RNAi	116.023	4.69896e-27	144.817	2.35509e-33	125.574	3.812e-29	129.625	4.9498e-30	0.195695	0.658219	0.228745	0.632456	0.149625	0.698894
