## Supplementary material for "HLH-30/TFEB rewires the chaperone network to promote proteostasis under conditions of Coenzyme A and Iron-Sulfur Cluster Deficiency": Tasble S2

### Sheet: FACS repeats
FACS repeats
N=1	HS	cells#
		total(P2)	alive(Q3)	(Q1)	(Q2)	(Q4)
No treatment	(-)	9134	8327	180	542	85
	(+)	9662	6246	3419	225	42
250nM PANKi	(-)	9432	9015	100	265	52
	(+)	9483	8325	430	683	45
500nM PANKi	(-)	9222	8813	101	274	34
	(+)	9424	8072	959	373	20
N=2	HS	cells#
		total(P2)	alive(Q3)	(Q1)	(Q2)	(Q4)
No treatment	(-)	8410	7967	178	188	77
	(+)	8999	6538	934	1073	454
250nM PANKi	(-)	8385	7416	686	208	75
	(+)	8367	7619	249	325	174
500nM PANKi	(-)	8008	7634	148	177	49
	(+)	8689	8099	130	394	66
N=3	HS	cells#
		total(P2)	alive(Q3)	(Q1)	(Q2)	(Q4)
No treatment	(-)	5517	4733	396	334	54
	(+)	7110	4028	406	2181	495
250nM PANKi	(-)	4736	4230	90	348	68
	(+)	6958	5205	865	591	297
500nM PANKi	(-)	5000	4574	90	273	63
	(+)	6919	4847	609	900	563
