## Supplementary material for "HLH-30/TFEB rewires the chaperone network to promote proteostasis under conditions of Coenzyme A and Iron-Sulfur Cluster Deficiency": Tasble S3

### Sheet: Sheet1
	cellular location	RNAi treatment	w.t %survival	tm8231 %survival	delta	Relative delta
HLH-30 binding site		Ctrl RNAi	50.5263	82.5	31.9737	1
	cyt	dnj-13	53.0612	74	20.9388	0.654875
	cyt	hsp-1	56.25	76.5957	20.3457	0.636328
	cyt	hsp-16.2	48	70	22	0.688066
	cyt	hsp-70	46	70	24	0.750617
	cyt	hsp-110	45.2381	69.5652	24.3271	0.760848
	cyt	cct-7	56.25	77.7778	21.5278	0.673297
	cyt	sti-1	59.5745	92	32.4255	1.01413
	cyt	f44e5.4	46	82	36	1.12593
Non HLH-30 binding site	cyt	cdc-37	54.1667	84	29.8333	0.933059
	cyt	hsp-17	31.25	91.3043	60.0543	1.87824
	cyt	dnj-17	60.4167	86	25.5833	0.800137
	cyt	fkb-6	45	82	37	1.1572
	cyt	F08H9.4	51.0638	90	38.9362	1.21776
	cyt	F08H9.3	45.4545	90	44.5455	1.39319
HLH-30 binding site	ER	enpl-1	55.5556	76	20.4444	0.639415
	ER	pdi-1	44.4444	68	23.5556	0.736717
	ER	dnj-20	56.5217	82	25.4783	0.796851
Non HLH-30 binding site	ER	dnj-7	43.4783	84	40.5217	1.26735
	ER	stc-1	62.5	83.6735	21.1735	0.662216
Gray shade marks chaperones with potential HLH-30 binding sites.
Delta lane is the difference between the percent survival of pnk-1 mutants and wild-type animals after heat shock.
Relative Delta lane is the delta lane value of each RNAi treatment relative to the delta value obtained on control RNAi.
Relative Delta lane values of 0.8 or less are marked in bold.
