## Supplementary material for "HLH-30/TFEB rewires the chaperone network to promote proteostasis under conditions of Coenzyme A and Iron-Sulfur Cluster Deficiency": Tasble S7

### Sheet: statistics
Fig. 1B
unc-52(e669su250) body bends per min
comparison	unpaired student's t-test
unc-52(e669su250) treated with Ctrl RNAi vs pnk-1 RNAi	t	13
	degrees of freedom	1
	P-value:	0.02
Fig. 1C
% animals with improved DAF-28::GFP secretion
comparison	Cochran-Mantel-Haenszel test
ire-1(ok799);Pdaf-28:DAF-28::GFP treated with Ctrl RNAi vs pnk-1 RNAi	chi-square	41.9638
	degrees of freedom	1
	P-value:	9.29808e-11
Relative DAF-28::GFP flourescence intensity
comparison	One Sample t-test
	t	6.545
ire-1(ok799);Pdaf-28;DAF-28::GFP treated with Ctrl RNAi vs pnk-1 RNAi	degrees of freedom	2
	P-value:	0.023
Relative DAF-28::GFP protein level
comparison	One Sample t-test
	t	0.197
ire-1(ok799);Pdaf-28;DAF-28::GFP treated with Ctrl RNAi vs pnk-1 RNAi	degrees of freedom	2
	P-value:	0.862
Fig. 1D
% animals alive after heat shock
comparison	Cochran-Mantel-Haenszel test
w.t vs pnk-1(tm8231)	chi-square	46.1149
	degrees of freedom	1
	P-value:	1.11515e-11
Fig. 1E
% adult animals
comparison	Cochran-Mantel-Haenszel test		FDR correction
w.t vs pnk-1(tm8231) treated with DMSO	chi-square	25.3095
	degrees of freedom	1
	P-value:	4.88309e-07	6.50667e-07
w.t vs pnk-1(tm8231) treated with TM 5mg/mL	Cochran-Mantel-Haenszel test	17.8131
	degrees of freedom	1
	P-value:	2.43694e-05	2.43694e-05
w.t treated with DMSO vs w.t treated with TM 5mg/mL	chi-square	191.287
	degrees of freedom	1
	P-value:	1.66529e-43	6.66116e-43
pnk-1(tm8231) treated with DMSO vs pnk-1(tm8231) treated with TM 5mg/mL	Cochran-Mantel-Haenszel test	35.7047
	degrees of freedom	1
	P-value:	2.29606e-09	4.59212e-09
Fig. 1F
% cell survival
comparison	Two way anova, Pairwise Comparisons
Cell survival -HS without treatment vs +HS without treatment
	degrees of freedom	1
	P-value:	<0.001
Cell survival -HS with 250nM PANK inhibitor treatment vs +HS with 250nM PANK inhibitor treatment
	degrees of freedom	1
	P-value:	0.139
Cell survival -HS with 500nM PANK inhibitor treatment vs +HS with 500nM PANK inhibitor treatment
	degrees of freedom	1
	P-value:	0.04
	Two way ANOVA with Tukey’s post hoc test
Cell survival -HS without treatment vs -HS with 250nM PANK inhibitor treatment
	degrees of freedom	1
	P-value:	0.796
Cell survival -HS without treatment vs -HS with 500nM PANK inhibitor treatment
	degrees of freedom	1
	P-value:	0.425
Cell survival +HS without treatment vs +HS with 250nM PANK inhibitor treatment
	degrees of freedom	1
	P-value:	0.003
Cell survival +HS without treatment vs +HS with 500nM PANK inhibitor treatment
	degrees of freedom	1
	P-value:	0.004
Fig. 2B
mt-FASII- % animals with improved DAF-28::GFP secretion
comparison	Cochran-Mantel-Haenszel test		FDR correction
ire-1(ok799):;Pdaf-28:;DAF-28::GFP	chi-square	10.1142
Ctrl RNAi vs mecr-1(W09H1.5) RNAi	degrees of freedom	1
	P-value:	0.00147131	0.00441394
ire-1(ok799):;Pdaf-28:;DAF-28::GFP	chi-square	5.12063
Ctrl RNAi vs lias-1(M01f1.3) RNAi	degrees of freedom	1
	P-value:	0.023643	0.0354645
ire-1(ok799):;Pdaf-28:;DAF-28::GFP	chi-square	0.304729
Ctrl RNAi vs F10G8.9 RNAi	degrees of freedom	1
	P-value:	0.580933	0.580933
Fig. 2C
mt-TCA- % animals with improved DAF-28::GFP secretion
comparison	Cochran-Mantel-Haenszel test		FDR correction
ire-1(ok799):;Pdaf-28:;DAF-28::GFP	chi-square	0.210569
Ctrl RNAi vs aco-2(F54H12.1) RNAi	degrees of freedom	1
	P-value:	0.646321	0.646
ire-1(ok799):;Pdaf-28:;DAF-28::GFP	chi-square	14.5412
Ctrl RNAi vs sdhd-1(F33A8.5) RNAi	degrees of freedom	1
	P-value:	0.000137131	0.000411393
ire-1(ok799):;Pdaf-28:;DAF-28::GFP	chi-square	9.98698
Ctrl RNAi vs pdhb-1(C04C3.3) RNAi	degrees of freedom	1
	P-value:	0.00157651	0.00236477
Fig. 2D
mt-ACP- % animals with improved DAF-28::GFP secretion
comparison	Cochran-Mantel-Haenszel test		FDR correction
ire-1(ok799):;Pdaf-28:;DAF-28::GFP	chi-square	4.96912
Ctrl RNAi vs T04G9.4 RNAi	degrees of freedom	1
	P-value:	0.0258037	0.026
ire-1(ok799):;Pdaf-28:;DAF-28::GFP	chi-square	24.3759
Ctrl RNAi vs T28H10.1 RNAi	degrees of freedom	1
	P-value:	7.9255e-07	1.5851e-06
Fig. 2E
ISC Machinery- % animals with improved DAF-28::GFP secretion
comparison	Cochran-Mantel-Haenszel test		FDR correction
ire-1(ok799):;Pdaf-28:;DAF-28::GFP	chi-square	46.0628
Ctrl RNAi vs iscu-1(Y45F10D.4) RNAi	degrees of freedom	1
	P-value:	1.14524e-11	3.45e-11
ire-1(ok799):;Pdaf-28:;DAF-28::GFP	chi-square	22.4598
Ctrl RNAi vs nfs-1(B0205.6) RNAi	degrees of freedom	1
	P-value:	2.14585e-06	2.14585e-06
ire-1(ok799):;Pdaf-28:;DAF-28::GFP	chi-square	23.3023
Ctrl RNAi vs frh-1(F59G1.7) RNAi	degrees of freedom	1
	P-value:	1.38432e-06	2.07e-06
Fig. 2F
CIA - % animals with improved DAF-28::GFP secretion
comparison	Cochran-Mantel-Haenszel test		FDR correction
ire-1(ok799):;Pdaf-28:;DAF-28::GFP	chi-square	64.747
Ctrl RNAi vs abtm-1(Y74C10AR.3) RNAi	degrees of freedom	1
	P-value:	8.51583e-16	8.52e-16
ire-1(ok799):;Pdaf-28:;DAF-28::GFP	chi-square	65.9106
Ctrl RNAi vs ciao-1(Y18D10A.9) RNAi	degrees of freedom	1
	P-value:	4.71852e-16	7.07778e-16
ire-1(ok799):;Pdaf-28:;DAF-28::GFP	chi-square	68.6327
Ctrl RNAi vs ciao-2b(F45G2.10) RNAi	degrees of freedom	1
	P-value:	1.1862e-16	3.57e-16
Fig. 2G
% animals with 30+ aggregates in intestine
comparison	Cochran-Mantel-Haenszel test		FDR correction
rmIs297[vha-6p::Q44::YFP; rol-6(su1006)]	chi-square	84.2623
Ctrl RNAi vs pnk-1(C10G11.5) RNAi	degrees of freedom	1
	P-value:	4.33302e-20	8.66e-20
rmIs297[vha-6p::Q44::YFP; rol-6(su1006)]	chi-square	101.93
Ctrl RNAi vs nfs-1(B0205.6) RNAi	degrees of freedom	1
	P-value:	5.75241e-24	2.30096e-23
rmIs297[vha-6p::Q44::YFP; rol-6(su1006)]	chi-square	70.711
Ctrl RNAi vs abtm-1(Y74C10AR.3) RNAi	degrees of freedom	1
	P-value:	4.13577e-17	5.52e-17
rmIs297[vha-6p::Q44::YFP; rol-6(su1006)]	chi-square	66.058
Ctrl RNAi vs ciao-2b(F45G2.10) RNAi	degrees of freedom	1
	P-value:	4.37838e-16	4.38e-16
Fig. 2H
Epistasis assay- % animals alive after heat shock
comparison	Cochran-Mantel-Haenszel test		FDR correction
w.t	chi-square	5.93851
Ctrl RNAi vs pnk-1(C10G11.5) RNAi	degrees of freedom	1
	P-value:	0.0148135	0.027
w.t	chi-square	6.21547
Ctrl RNAi vs nfs-1(B0205.6) RNAi	degrees of freedom	1
	P-value:	0.0126639	0.027
w.t	chi-square	8.15534
Ctrl RNAi vs abtm-1(Y74C10AR.3) RNAi	degrees of freedom	1
	P-value:	0.00429344	0.012879
w.t	chi-square	11.2567
Ctrl RNAi vs ciao-2b(F45G2.10) RNAi	degrees of freedom	1
	P-value:	0.000793378	0.0035685
	chi-square	23.9111
w.t on Ctrl RNAi vs pnk-1(tm8231) on Ctrl RNAi	degrees of freedom	1
	P-value:	1.00891e-06	9.09e-06
pnk-1(tm8231)	chi-square	0.00424137
Ctrl RNAi vs pnk-1(C10G11.5) RNAi	degrees of freedom	1
	P-value:	0.948074	0.988
pnk-1(tm8231)	chi-square	0.0968088
Ctrl RNAi vs nfs-1(B0205.6) RNAi	degrees of freedom	1
	P-value:	0.755693	0.971606
pnk-1(tm8231)	chi-square	0.240989
Ctrl RNAi vs abtm-1(Y74C10AR.3) RNAi	degrees of freedom	1
	P-value:	0.623493	0.9345
pnk-1(tm8231)	chi-square	0.000241146
Ctrl RNAi vs ciao-2b(F45G2.10) RNAi	degrees of freedom	1
	P-value:	0.98761	0.988
Fig. 3A
% animals alive after heat shock
comparison	Cochran-Mantel-Haenszel test		FDR correction
	chi-square	12.6413
w.t on Ctrl RNAi vs pnk-1(tm8231) on Ctrl RNAi	degrees of freedom	1
	P-value:	0.000377319	0.00150928
	chi-square	1.31636
w.t on Ctrl RNAi vs w.t on rpn-6.1 RNAi	degrees of freedom	1
	P-value:	0.251246	0.334667
	chi-square	0.876648
pnk-1(tm8231) on Ctrl RNAi vs pnk-1(tm8231) on rpn-6.1 RNAi	degrees of freedom	1
	P-value:	0.349121	0.349
	chi-square	7.08056
w.t on rpn-6.1 RNAi vs pnk-1(tm8231) on rpn-6.1 RNAi	degrees of freedom	1
	P-value:	0.00779246	0.0143849
Fig. 3B
% animals with improved DAF-28::GFP secretion
comparison	Cochran-Mantel-Haenszel test		FDR correction
	chi-square	55.9879
ire-1(ok799); Pdaf-28::DAF-28::GFP on Ctrl RNAi vs pnk-1(tm8231); ire-1(ok799); Pdaf-28::DAF-28::GFP on Ctrl RNAi	degrees of freedom	1
	P-value:	7.29169e-14	2.91668e-13
	chi-square	0.684519
ire-1(ok799); Pdaf-28::DAF-28::GFP on Ctrl RNAi vs ire-1(ok799); Pdaf-28::DAF-28::GFP on rpn-6.1 RNAi	degrees of freedom	1
	P-value:	0.408035	0.544
	chi-square	0.331114
pnk-1(tm8231); ire-1(ok799); Pdaf-28::DAF-28::GFP on Ctrl RNAi vs pnk-1(tm8231); ire-1(ok799); Pdaf-28::DAF-28::GFP on rpn-6.1 RNAi	degrees of freedom	1
	P-value:	0.565004	0.565
	chi-square	39.0458
ire-1(ok799); Pdaf-28::DAF-28::GFP on rpn-6 RNAi vs pnk-1(tm8231); ire-1(ok799); Pdaf-28::DAF-28::GFP on rpn-6.1 RNAi	degrees of freedom	1
	P-value:	4.13971e-10	8.27942e-10
Fig. 3C
% animals alive after heat shock
comparison	Cochran-Mantel-Haenszel test		FDR correction
	chi-square	5.32744
atg-4.1(bp501) on pnk-1 RNAi vs Ctrl RNAi	degrees of freedom	1
	P-value:	0.0209922	0.028
	chi-square	4.49504
atg-4.1(bp501) on nfs-1 RNAi vs Ctrl RNAi	degrees of freedom	1
	P-value:	0.0339933	0.034
	chi-square	7.60186
atg-4.1(bp501) on abtm-1 RNAi vs Ctrl RNAi	degrees of freedom	1
	P-value:	0.0058308	0.0138878
	chi-square	7.28742
atg-4.1(bp501) on ciao-2b RNAi vs Ctrl RNAi	degrees of freedom	1
	P-value:	0.00694391	0.0138878
Fig. 3D
% animals with improved DAF-28::GFP secretion
comparison	Cochran-Mantel-Haenszel test
	chi-square	58.2845
atg-4.1(bp501); ire-1(ok799); Pdaf-28::DAF-28::GFP Ctrl RNAi vs pnk-1 RNAi	degrees of freedom	1
	P-value:	2.26821e-14
Fig. 3E
% animals alive after heat shock
comparison	Cochran-Mantel-Haenszel test		FDR correction
	chi-square	9.51152
w.t on Ctrl RNAi vs w.t on pnk-1 RNAi	degrees of freedom	1
	P-value:	0.00204186	0.006126
	chi-square	12.4601
w.t on Ctrl RNAi vs w.t on nfs-1 RNAi	degrees of freedom	1
	P-value:	0.000415744	0.002496
	chi-square	8.48549
w.t on Ctrl RNAi vs w.t on ciao-2b RNAi	degrees of freedom	1
	P-value:	0.0035799	0.00716
	chi-square	5.64889
w.t on Ctrl RNAi vs w.t on pnk-1 RNAi both treated with 30uM CQ	degrees of freedom	1
	P-value:	0.0174664	0.0209596
	chi-square	6.75987
w.t on Ctrl RNAi vs w.t on nfs-1 RNAi both treated with 30uM CQ	degrees of freedom	1
	P-value:	0.00932308	0.0139845
	chi-square	4.06441
w.t on Ctrl RNAi vs w.t on ciao-2b RNAi both treated with 30uM CQ	degrees of freedom	1
	P-value:	0.023796	0.023796
Fig. 3F
% animals alive after heat shock
comparison	Cochran-Mantel-Haenszel test		FDR correction
	chi-square	20.2789
w.t on Ctrl RNAi vs pnk-1(tm9231) on Ctrl RNAi	degrees of freedom	1
	P-value:	6.69357e-06	1.338e-05
	chi-square	16.6291
w.t on vha-12 RNAi vs pnk-1(tm9231) on vha-12 RNAi	degrees of freedom	1
	P-value:	4.54481e-05	4.5e-05
Fig. 3G
% animals alive after heat shock
comparison	Cochran-Mantel-Haenszel test		FDR correction
	chi-square	0.00152898
w.t on Ctrl RNAi vs hsp-1 RNAi	degrees of freedom	1
	P-value:	0.968809	0.968809
	chi-square	0.491889
w.t on Ctrl RNAi vs hsp-16.2 RNAi	degrees of freedom	1
	P-value:	0.483086	0.628012
	chi-square	0.104587
w.t on Ctrl RNAi vs hsp-70 RNAi	degrees of freedom	1
	P-value:	0.746393	0.882101
	chi-square	0.0035751
w.t on Ctrl RNAi vs hsp-110 RNAi	degrees of freedom	1
	P-value:	0.952321	0.968809
	chi-square	11.2118
pnk-1(tm8231) on Ctrl RNAi vs hsp-1 RNAi	degrees of freedom	1
	P-value:	0.000812789	0.00328112
	chi-square	10.5006
pnk-1(tm8231) on Ctrl RNAi vs hsp-16.2 RNAi	degrees of freedom	1
	P-value:	0.00119334	0.00328112
	chi-square	14.036
pnk-1(tm8231) on Ctrl RNAi vs hsp-70 RNAi	degrees of freedom	1
	P-value:	0.000179343	0.00116573
	chi-square	10.3973
pnk-1(tm8231) on Ctrl RNAi vs hsp-110 RNAi	degrees of freedom	1
	P-value:	0.00126197	0.00328112
	chi-square	26.0041
w.t on Ctrl RNAi vs pnk-1(tm8231) on Ctrl RNAi	degrees of freedom	1
	P-value:	3.4069e-07	4.42897e-06
	chi-square	0.914682
w.t on hsp-1 RNAi vs pnk-1(tm8231) on hsp-1 RNAi	degrees of freedom	1
	P-value:	0.338875	0.489486
	chi-square	3.74359
w.t on hsp-16.2 RNAi vs pnk-1(tm8231) on hsp-16.2 RNAi	degrees of freedom	1
	P-value:	0.0530103	0.114856
	chi-square	1.05019
w.t on hsp-70 RNAi vs pnk-1(tm8231) on hsp-70 RNAi	degrees of freedom	1
	P-value:	0.305464	0.489486
	chi-square	1.01039
w.t on hsp-110 RNAi vs pnk-1(tm8231) on hsp-110 RNAi	degrees of freedom	1
	P-value:	0.314809	0.489486
Fig. 4A
Overlapping HLH-30 ChIP and chaperones
comparison
HLH30 CHIP detected targets vs chaperones genes	HLH-30 ChIP potential targets	5103
	chaperones and co-chaperone genes	219
	overlap	92
	organism total number of genes	20470
	Representation factor	1.7
	P-value:	2.002e-08
Fig. 4C
% animals alive after heat shock
comparison	Cochran-Mantel-Haenszel test		FDR correction
	chi-square	1.35412
hlh-30(tm1978) pnk-1 RNAi vs Ctrl RNAi	degrees of freedom	1
	P-value:	0.244559	0.824139
	chi-square	0.313321
hlh-30(tm1978) nfs-1 RNAi vs Ctrl RNAi	degrees of freedom	1
	P-value:	0.575649	0.824139
	chi-square	0.199394
hlh-30(tm1978) abtm-1 RNAi vs Ctrl RNAi	degrees of freedom	1
	P-value:	0.65521	0.824139
	chi-square	0.0493839
hlh-30(tm1978) ciao-2b RNAi vs Ctrl RNAi	degrees of freedom	1
	P-value:	0.824139	0.824139
Fig. 4D
% of animals with hlh-30::GFP nuclear localization
comparison	Cochran-Mantel-Haenszel test		FDR correction
	chi-square	195.226
Phlh-30::hlh-30::GFP; rol-6(su1006) pnk-1 RNAi vs Ctrl RNAi	degrees of freedom	1
	P-value:	2.29957e-44	2.3e-44
	chi-square	238.06
Phlh-30::hlh-30::GFP; rol-6(su1006) nfs-1 RNAi vs Ctrl RNAi	degrees of freedom	1
	P-value:	1.04168e-53	3.12e-53
	chi-square	234.004
Phlh-30::hlh-30::GFP; rol-6(su1006) ciao-2b-1 RNAi vs Ctrl RNAi	degrees of freedom	1
	P-value:	7.98445e-53	1.197e-52
Fig. S1A
Relative pnk-1 mRNA level
comparison	One Sample T.Test
w.t vs pnk-1(tm8231)	t	-4.187
	degrees of freedom	3
	P-value:	0.025
Fig. S2A
% animals with 20+ aggregates in muscle
comparison	Cochran-Mantel-Haenszel test
Ctrl RNAi vs pnk-1 RNAi (muscular polyQ35)	chi-square	21.0576
	degrees of freedom	1
	P-value:	0.012
Fig. S2B
% animals with 30+ aggregates in intestine
comparison	Cochran-Mantel-Haenszel test
Ctrl RNAi vs pnk-1 RNAi (intestinal polyQ44)	chi-square	93.3357
	degrees of freedom	1
	P-value:	4.41359e-22
Fig. S3A
% animals with improved DAF-28::GFP secretion
comparison	Cochran-Mantel-Haenszel test		FDR correction
ire-1(ok799) vs ire-1(ok799):;pnk-1(tm8231) with Ctrl treatment	chi-square	178.315
	degrees of freedom	1
	P-value:	1.13055e-40	2.2611e-40
ire-1(ok799) vs ire-1(ok799);pnk-1(tm8231) treated with CoA 400mM	Cochran-Mantel-Haenszel test	3.36767
	degrees of freedom	1
	P-value:	0.0664878	0.0664878
Fig. S3B
% animals alive after heat shock
comparison	Cochran-Mantel-Haenszel test		FDR correction
w.t vs pnk-1(tm8231) with Ctrl treatment	chi-square	30.3878
	degrees of freedom	1
	P-value:	3.53753e-08	7.07506e-08
w.t vs pnk-1(tm8231) treated with CoA 400uM	chi-square	2.42564
	degrees of freedom	1
	P-value:	0.119365	0.119365
Fig. S5A
% animals alive after heat shock
comparison	Cochran-Mantel-Haenszel test		FDR correction
	chi-square	5.39446
atg-9(bp564) Ctrl RNAi vs pnk-1 RNAi	degrees of freedom	1
	P-value:	0.0202008	0.02
	chi-square	5.84982
atg-9(bp564) Ctrl RNAi vs nfs-1 RNAi	degrees of freedom	1
	P-value:	0.0155786	0.02
	chi-square	6.22956
atg-9(bp564) Ctrl RNAi vs abtm-1 RNAi	degrees of freedom	1
	P-value:	0.0125635	0.02
	chi-square	10.1072
atg-9(bp564) Ctrl RNAi vs ciao-2b RNAi	degrees of freedom	1
	P-value:	0.00147694	0.00590776
Fig. S5B
Relative SQST-1::GFP flourescence intensity
comparison	One Sample T.Test
	t	5.762
w.t on Ctrl RNAi vs pnk-1 RNAi	degrees of freedom	2
	P-value:	0.029
Fig. S5C
% animals alive after heat shock
comparison	Cochran-Mantel-Haenszel test		FDR correction
	chi-square	12.6413
w.t on Ctrl RNAi vs pnk-1(tm9231) on Ctrl RNAi	degrees of freedom	1
	P-value:	0.000377319	0.000754
	chi-square	10.2399
w.t on vha-1 RNAi vs pnk-1(tm9231) on vha-1 RNAi	degrees of freedom	1
	P-value:	0.00137435	0.001374
Fig. S6
% animals with improved DAF-28::GFP secretion
comparison	Cochran-Mantel-Haenszel test
	chi-square	2.14792
hlh-30(tm1978); ire-1(ok799); Pdaf-28::DAF-28::GFP pnk-1 RNAi vs Ctrl RNAi	degrees of freedom	1
	P-value:	0.142764
Fig. S7
% animals alive after heat shock
comparison	Cochran-Mantel-Haenszel test		FDR correction
	chi-square	8.51979
w.t on Ctrl RNAi vs pnk-1 RNAi	degrees of freedom	1
	P-value:	0.00351305	0.00766679
	chi-square	4.57317
w.t on Ctrl RNAi vs ciao-2b RNAi	degrees of freedom	1
	P-value:	0.0324764	0.0324764
	chi-square	8.74749
gon-2(q388) on Ctrl RNAi vs pnk-1 RNAi	degrees of freedom	1
	P-value:	0.00310029	0.00766679
	chi-square	5.22891
gon-2(q388) on Ctrl RNAi vs ciao-2b RNAi	degrees of freedom	1
	P-value:	0.0222144	0.0266573
